# Live-cell transcriptomics with engineered virus-like particles

**DOI:** 10.1101/2024.10.01.616098

**Authors:** Mohamad Ali Najia, Jacob Borrajo, Anna Le, FuNien Tsai, Jeremy Y. Huang, Linda G. Griffith, George Q. Daley, Paul C. Blainey

## Abstract

The transcriptional state of a cell provides a multi-parameter representation of gene expression programs that reflect its identity and phenotype. However, current transcriptomic profiling technologies result in destruction of the biological sample, preventing direct analysis of transcriptional dynamics in the same living cells over time. Here, we developed a synthetic RNA export system called cellular ‘self-reporting’ to address this fundamental technological limitation. We repurposed the murine leukemia virus retroviral protein Gag to enable diverse types of immortalized and primary mammalian cells to package cellular RNA molecules in virus-like particles (VLPs) for export into the extracellular environment. We applied self-reporting to interrogate the transcriptome-wide dynamics that occur during neuronal differentiation from induced pluripotent stem cells and detected gene expression profiles from individual live cells. Leveraging this genetically encodable approach, we expanded the capabilities of self-reporting through molecular engineering of VLP components. Pseudotyping VLPs with epitope-tagged envelope proteins enabled multiplexed selective live-cell readout of transcriptional states from heterogeneous co-cultures. Furthermore, structure-guided protein engineering of Gag fusions with human RNA binding domains improved the mRNA representation in self-reporting readouts and enabled the directed export of libraries of synthetic barcode transcripts. Taken together, this work establishes self-reporting as a facile and broadly enabling technology for live-cell, transcriptome-scale profiling of dynamic processes across diverse cell types and biological applications.
