## Supplemental Table 1 for "Live-cell transcriptomics with engineered virus-like particles"

### Sheet: Table S1
Construct	UniProt IDs	Modification(s) relative to wild-type protein	Amino Acid Sequence
Gag	MLV Gag: P03332		MGQTVTTPLSLTLGHWKDVERIAHNQSVDVKKRRWVTFCSAEWPTFNVGWPRDGTFNRDLITQVKIKVFSPGPHGHPDQVPYIVTWEALAFDPPPWVKPFVHPKPPPPLPPSAPSLPLEPPRSTPPRSSLYPALTPSLGAKPKPQVLSDSGGPLIDLLTEDPPPYRDPRPPPSDRDGNGGEATPAGEAPDPSPMASRLRGRREPPVADSTTSQAFPLRAGGNGQLQYWPFSSSDLYNWKNNNPSFSEDPGKLTALIESVLITHQPTWDDCQQLLGTLLTGEEKQRVLLEARKAVRGDDGRPTQLPNEVDAAFPLERPDWDYTTQAGRNHLVHYRQLLLAGLQNAGRSPTNLAKVKGITQGPNESPSAFLERLKEAYRRYTPYDPEDPGQETNVSMSFIW…
Gag∆MA	MLV Gag: P03332	Truncation of p12 and p15 domains of Gag	MPLRAGGNGQLQYWPFSSSDLYNWKNNNPSFSEDPGKLTALIESVLITHQPTWDDCQQLLGTLLTGEEKQRVLLEARKAVRGDDGRPTQLPNEVDAAFPLERPDWDYTTQAGRNHLVHYRQLLLAGLQNAGRSPTNLAKVKGITQGPNESPSAFLERLKEAYRRYTPYDPEDPGQETNVSMSFIWQSAPDIGRKLERLEDLKNKTLGDLVREAEKIFNKRETPEEREERIRRETEEKEERRRTEDEQKEKERDRRRHREMSKLLATVVSGQKQDRQGGERRRSQLDRDQCAYCKEKGHWAKDCPKKPRGPRGPRPQ
Gag-EIF4E	MLV Gag: P03332 EIF4E: P06730	Fusion of EIF4E to the C-terminus of Gag via a 5x(GS) linker	MGQTVTTPLSLTLGHWKDVERIAHNQSVDVKKRRWVTFCSAEWPTFNVGWPRDGTFNRDLITQVKIKVFSPGPHGHPDQVPYIVTWEALAFDPPPWVKPFVHPKPPPPLPPSAPSLPLEPPRSTPPRSSLYPALTPSLGAKPKPQVLSDSGGPLIDLLTEDPPPYRDPRPPPSDRDGNGGEATPAGEAPDPSPMASRLRGRREPPVADSTTSQAFPLRAGGNGQLQYWPFSSSDLYNWKNNNPSFSEDPGKLTALIESVLITHQPTWDDCQQLLGTLLTGEEKQRVLLEARKAVRGDDGRPTQLPNEVDAAFPLERPDWDYTTQAGRNHLVHYRQLLLAGLQNAGRSPTNLAKVKGITQGPNESPSAFLERLKEAYRRYTPYDPEDPGQETNVSMSFIW…
Gag-EIF4E-TM	MLV Gag: P03332 EIF4E: P06730	Installation of W56L, W102L, W166L mutations in EIF4E	MGQTVTTPLSLTLGHWKDVERIAHNQSVDVKKRRWVTFCSAEWPTFNVGWPRDGTFNRDLITQVKIKVFSPGPHGHPDQVPYIVTWEALAFDPPPWVKPFVHPKPPPPLPPSAPSLPLEPPRSTPPRSSLYPALTPSLGAKPKPQVLSDSGGPLIDLLTEDPPPYRDPRPPPSDRDGNGGEATPAGEAPDPSPMASRLRGRREPPVADSTTSQAFPLRAGGNGQLQYWPFSSSDLYNWKNNNPSFSEDPGKLTALIESVLITHQPTWDDCQQLLGTLLTGEEKQRVLLEARKAVRGDDGRPTQLPNEVDAAFPLERPDWDYTTQAGRNHLVHYRQLLLAGLQNAGRSPTNLAKVKGITQGPNESPSAFLERLKEAYRRYTPYDPEDPGQETNVSMSFIW…
Gag-RRM	MLV Gag: P03332 PABPC4: Q13310	Fusion of RRM1-2 domains from PABPC4 to the C-terminus of Gag via a 5x(GS) linker	MGQTVTTPLSLTLGHWKDVERIAHNQSVDVKKRRWVTFCSAEWPTFNVGWPRDGTFNRDLITQVKIKVFSPGPHGHPDQVPYIVTWEALAFDPPPWVKPFVHPKPPPPLPPSAPSLPLEPPRSTPPRSSLYPALTPSLGAKPKPQVLSDSGGPLIDLLTEDPPPYRDPRPPPSDRDGNGGEATPAGEAPDPSPMASRLRGRREPPVADSTTSQAFPLRAGGNGQLQYWPFSSSDLYNWKNNNPSFSEDPGKLTALIESVLITHQPTWDDCQQLLGTLLTGEEKQRVLLEARKAVRGDDGRPTQLPNEVDAAFPLERPDWDYTTQAGRNHLVHYRQLLLAGLQNAGRSPTNLAKVKGITQGPNESPSAFLERLKEAYRRYTPYDPEDPGQETNVSMSFIW…
Gag-MCP	MLV Gag: P03332 MCP: P03612	Fusion of N55K variant of MS2 Capsid Protein to the C-terminus of Gag via a 3x(G4S) linker	MGQTVTTPLSLTLGHWKDVERIAHNQSVDVKKRRWVTFCSAEWPTFNVGWPRDGTFNRDLITQVKIKVFSPGPHGHPDQVPYIVTWEALAFDPPPWVKPFVHPKPPPPLPPSAPSLPLEPPRSTPPRSSLYPALTPSLGAKPKPQVLSDSGGPLIDLLTEDPPPYRDPRPPPSDRDGNGGEATPAGEAPDPSPMASRLRGRREPPVADSTTSQAFPLRAGGNGQLQYWPFSSSDLYNWKNNNPSFSEDPGKLTALIESVLITHQPTWDDCQQLLGTLLTGEEKQRVLLEARKAVRGDDGRPTQLPNEVDAAFPLERPDWDYTTQAGRNHLVHYRQLLLAGLQNAGRSPTNLAKVKGITQGPNESPSAFLERLKEAYRRYTPYDPEDPGQETNVSMSFIW…
FLAG-VSV-G		Insertion of a DYKDDDDK tag following amino acid 23 in VSV-G	MKCLLYLAFLFIGVNCKFTIVFPSGGDYKDDDDKGGSLGHNQKGNWKNVPSNYHYCPSSSDLNWHNDLIGTALQVKMPKSHKAIQADGWMCHASKWVTTCDFRWYGPKYITHSIRSFTPSVEQCKESIEQTKQGTWLNPGFPPQSCGYATVTDAEAVIVQVTPHHVLVDEYTGEWVDSQFINGKCSNYICPTVHNSTTWHSDYKVKGLCDSNLISMDITFFSEDGELSSLGKEGTGFRSNYFAYETGGKACKMQYCKHWGVRLPSGVWFEMADKDLFAAARFPECPEGSSISAPSQTSVDVSLIQDVERILDYSLCQETWSKIRAGLPISPVDLSYLAPKNPGTGPAFTIINGTLKYFETRYIRVDIAAPILSRMVGMISGTTTERELWDDWAPYEDVE…
HA-VSV-G		Insertion of a YPYDVPDYA tag following amino acid 23 in VSV-G	MKCLLYLAFLFIGVNCKFTIVFPSGGYPYDVPDYAGGSLGHNQKGNWKNVPSNYHYCPSSSDLNWHNDLIGTALQVKMPKSHKAIQADGWMCHASKWVTTCDFRWYGPKYITHSIRSFTPSVEQCKESIEQTKQGTWLNPGFPPQSCGYATVTDAEAVIVQVTPHHVLVDEYTGEWVDSQFINGKCSNYICPTVHNSTTWHSDYKVKGLCDSNLISMDITFFSEDGELSSLGKEGTGFRSNYFAYETGGKACKMQYCKHWGVRLPSGVWFEMADKDLFAAARFPECPEGSSISAPSQTSVDVSLIQDVERILDYSLCQETWSKIRAGLPISPVDLSYLAPKNPGTGPAFTIINGTLKYFETRYIRVDIAAPILSRMVGMISGTTTERELWDDWAPYEDV…
FLAG-tNGFR		Insertion of a DYKDDDDK tag following amino acid 32 in tNGFR	MGAGATGRAMDGPRLLLLLLLGVSLGGAKEACGGGDYKDDDDKGGGPTGLYTHSGECCKACNLGEGVAQPCGANQTVCEPCLDSVTFSDVVSATEPCKPCTECVGLQSMSAPCVEADDAVCRCAYGYYQDETTGRCEACRVCEAGSGLVFSCQDKQNTVCEECPDGTYSDEANHVDPCLPCTVCEDTERQLRECTRWADAECEEIPGRWITRSTPPEGSDSTAPSTQEPEAPPEQDLIASTVAGVVTTVMGSSQPVVTRGTTDNLIPVYCSILAAVVVGLVAYIAFKR
HA-tNGFR		Insertion of a YPYDVPDYA tag following amino acid 32 in tNGFR	MGAGATGRAMDGPRLLLLLLLGVSLGGAKEACGGGYPYDVPDYAGGGPTGLYTHSGECCKACNLGEGVAQPCGANQTVCEPCLDSVTFSDVVSATEPCKPCTECVGLQSMSAPCVEADDAVCRCAYGYYQDETTGRCEACRVCEAGSGLVFSCQDKQNTVCEECPDGTYSDEANHVDPCLPCTVCEDTERQLRECTRWADAECEEIPGRWITRSTPPEGSDSTAPSTQEPEAPPEQDLIASTVAGVVTTVMGSSQPVVTRGTTDNLIPVYCSILAAVVVGLVAYIAFKR
