## Supplemental Table 4 for "Live-cell transcriptomics with engineered virus-like particles"

### Sheet: Table S4
Gene Name	Organism	Experiment Description	Pubmed Reference	RBD Family	Matrix ID	Database Source
A1CF	Homo sapiens	RNAcompete	23846655	RRM	M001_0.6	ATtRACT
ACO1	Homo sapiens	SELEX	8021254	ACONITASE_C	M256_0.6	ATtRACT
ANKHD1	Homo sapiens	RNAcompete	23846655	KH	M002_0.6	ATtRACT
CELF1	Homo sapiens	SELEX of 35nt random with recombinant protein. Surface plasmon resonance and EMSA.	16938098	RRM	s84	ATtRACT
CELF1	Homo sapiens	SELEX of 35nt random with recombinant protein. Surface plasmon resonance and EMSA.	16938098	RRM	s85	ATtRACT
CELF1	Homo sapiens	SELEX of 35nt random with recombinant protein. Surface plasmon resonance and EMSA.	16938098	RRM	s86	ATtRACT
CELF1	Homo sapiens	SELEX of 35nt random with recombinant protein. Surface plasmon resonance and EMSA.	16938098	RRM	s87	ATtRACT
CELF1	Homo sapiens	SELEX of 35nt random with recombinant protein. Surface plasmon resonance and EMSA.	16938098	RRM	s88	ATtRACT
CELF1	Homo sapiens	SELEX of 35nt random with recombinant protein. Surface plasmon resonance and EMSA.	16938098	RRM	s89	ATtRACT
CELF1	Homo sapiens	SELEX of 35nt random with recombinant protein. Surface plasmon resonance and EMSA.	16938098	RRM	s90	ATtRACT
CELF1	Homo sapiens	SELEX of 35nt random with recombinant protein. Surface plasmon resonance and EMSA.	16938098	RRM	s91	ATtRACT
CELF2	Homo sapiens	SELEX of 20nt random with recombinant protein, some winner sequences are verified by EMSA.	15657417	RRM	s4	ATtRACT
CELF2	Homo sapiens	SELEX of 20nt random with recombinant protein, some winner sequences are verified by EMSA.	15657417	RRM	s5	ATtRACT
CELF2	Homo sapiens	UV crosslink, western blot, immunoprecipitation in HeLa nuclear extracts.	11931771	RRM	602	ATtRACT
CELF2	Homo sapiens	UV crosslink, western blot, immunoprecipitation in HeLa nuclear extracts.	11931771	RRM	603	ATtRACT
CELF4	Homo sapiens	RNAcompete	23846655	RRM	M004_0.6	ATtRACT
CELF5	Homo sapiens	RNAcompete	23846655	RRM	M157_0.6	ATtRACT
CELF6	Homo sapiens	RNAcompete	23846655	RRM	M178_0.6	ATtRACT
CNOT4	Homo sapiens	RNAcompete	23846655	RRM	M147_0.6	ATtRACT
CPEB2	Homo sapiens	RNAcompete	23846655	RRM	M012_0.6	ATtRACT
CPEB4	Homo sapiens	RNAcompete	23846655	RRM	M149_0.6	ATtRACT
DAZAP1	Homo sapiens	RNAcompete	23846655	RRM	M013_0.6	ATtRACT
EIF4B	Homo sapiens	SELEX	8846295	RRM	M290_0.6	ATtRACT
ELAVL1	Homo sapiens	UV cross-linking, Immunoprecipitation, competition assay in LNCaP extracts	12011088	RRM	1107	ATtRACT
ELAVL1	Homo sapiens	RNAcompete using recombinant protein	19561594	RRM	s101	ATtRACT
ELAVL1	Homo sapiens	RNAcompete	23846655	RRM	M031_0.6	ATtRACT
ELAVL1	Homo sapiens	RNAcompete	23846655	RRM	M127_0.6	ATtRACT
ELAVL1	Homo sapiens	RNAcompete	23846655	RRM	M112_0.6	ATtRACT
ELAVL1	Homo sapiens	RNAcompete	23846655	RRM	M232_0.6	ATtRACT
ELAVL1	Homo sapiens	UV cross-linking, Immunoprecipitation, competition assay in LNCaP extracts	12011088	RRM	1108	ATtRACT
ELAVL1	Homo sapiens	RNAcompete	23846655	RRM	M108_0.6	ATtRACT
ELAVL2	Homo sapiens	SELEX of 25nt random with recombinant protein.	8497264	RRM	s1	ATtRACT
ELAVL2	Homo sapiens	SELEX of 25nt random with recombinant protein.	8497264	RRM	s2	ATtRACT
ELAVL2	Homo sapiens	SELEX of 25nt random with recombinant protein.	8497264	RRM	s3	ATtRACT
ELAVL2	Homo sapiens	SELEX	8668530	RRM	96	ATtRACT
ELAVL2	Homo sapiens	SELEX	7972035	RRM	M329_0.6	ATtRACT
ELAVL2	Homo sapiens	UV crosslink, immunoprecipitation, EMSA, Western blot with HeLa nuclear extracts.	17035636	RRM	1093	ATtRACT
ELAVL4	Homo sapiens	SELEX of 13nt random with recombinant protein.	12900401	RRM	s93	ATtRACT
ELAVL4	Homo sapiens	UV crosslink, immunoprecipitation, EMSA, Western blot with HeLa nuclear extracts.	17035636	RRM	1095	ATtRACT
ENOX1	Homo sapiens	RNAcompete	23846655	RRM	M140_0.6	ATtRACT
ESRP2	Homo sapiens	RNAcompete	23846655	RRM	M141_0.6	ATtRACT
FMR1	Homo sapiens	SELEX of 52nt random with recombinant protein. Consensus motifs: GGGCKAAGGARK and KAGCGRCUGG. Filter binding assays and EMSA supershift with recombinant protein.	15805463	KH	s17	ATtRACT
FMR1	Homo sapiens	SELEX of 52nt random with recombinant protein. Consensus motifs: GGGCKAAGGARK and KAGCGRCUGG. Filter binding assays and EMSA supershift with recombinant protein.	15805463	KH	s18	ATtRACT
FMR1	Homo sapiens	SELEX	15805463	KH;FXR1P;AGENET	78	ATtRACT
FMR1	Homo sapiens	SELEX	15805463	KH;FXR1P;AGENET	91	ATtRACT
FMR1	Homo sapiens	RNAcompete	23846655	KH;FXR1P;AGENET	M016_0.6	ATtRACT
FUS	Homo sapiens	SELEX of 25nt random with recombinant protein. Consensus motif: GGUG. SDS-PAGE, EMSA, UV crosslink, competition and immunoprecipitation assays with HeLa nuclear extracts.	11098054	RRM	s31	ATtRACT
FUS	Homo sapiens	SDS-PAGE, EMSA, UV crosslink, competition and immunoprecipitation assays with HeLa nuclear extracts.	11098054	RRM	1060	ATtRACT
FUS	Homo sapiens	SELEX	11098054	ZF_RANBP;RRM	M316_0.6	ATtRACT
FUS	Homo sapiens	SDS-PAGE, EMSA, UV crosslink, competition and immunoprecipitation assays with HeLa nuclear extracts.	11098054	RRM	1061	ATtRACT
FXR1	Homo sapiens	RNAcompete	23846655	KH	M152_0.6	ATtRACT
FXR2	Homo sapiens	RNAcompete	23846655	KH	M020_0.6	ATtRACT
G3BP1	Homo sapiens	SELEX	11604510	RRM	33	ATtRACT
G3BP2	Homo sapiens	RNAcompete	23846655	RRM	M021_0.6	ATtRACT
HNRNPA1	Homo sapiens	UV crosslink and immunoprecipitation with Weri-1 and HeLa nuclear extracts.	12612063	RRM	664	ATtRACT
HNRNPA1	Homo sapiens	Competition assay, UV crosslink, immunoprecipitation with HeLa nuclear extracts, EMSA and supershift assays.	12419255	RRM	646	ATtRACT
HNRNPA1	Homo sapiens	EMSA, UV cross-linking and immunoprecipitation with HT1080 cytoplasmic extracts or recombinant protein. MALDI-TOF.	15514164	RRM	654	ATtRACT
HNRNPA1	Homo sapiens	UV crosslink and immunoprecipitation with cytoplasmic lysates of lymphocytes.	8473331	RRM	665	ATtRACT
HNRNPA1	Homo sapiens	EMSA, UV cross-linking and immunoprecipitation with HT1080 cytoplasmic extracts or recombinant protein. MALDI-TOF.	15514164	RRM	655	ATtRACT
HNRNPA1	Homo sapiens	RNA pull-down assay and western blot using HeLa cell extract.	23430061	RRM	693	ATtRACT
HNRNPA1	Homo sapiens	SELEX of 20nt random sequences with recombinant protein. Winners confirmed by filter binding assays with purified protein and confirmed by UV-crosslink and immunoblot with HeLa nuclear extract. Consensus motif: UAGGGA/U.	7510636	RRM	s32	ATtRACT
HNRNPA1	Homo sapiens	RNAcompete	23846655	RRM	M022_0.6	ATtRACT
HNRNPA1	Homo sapiens	UV crosslink and immunoprecipitation with Weri-1 and HeLa nuclear extracts.	12612063	RRM	663	ATtRACT
HNRNPA1	Homo sapiens	UV crosslink with cytoplasmic extracts from HeLa cells. Protein identified by peptide sequencing and immunoprecipitation.	9275159	RRM	673	ATtRACT
HNRNPA1	Homo sapiens	Immunoprecipitation, Gel shift and RNase H protection assays	16396608	RRM	689	ATtRACT
HNRNPA1	Homo sapiens	RNase protection, immunoprecipitation in HeLa nuclear extract.	9121425	RRM	679	ATtRACT
HNRNPA1	Homo sapiens	UV crosslink, immunoprecipitation in HeLa cell nuclear extracts.	9858549	RRM	658	ATtRACT
HNRNPA1	Homo sapiens	UV crosslink, immunoprecipitation in HeLa cell nuclear extracts.	9858549	RRM	659	ATtRACT
HNRNPA1	Homo sapiens	SELEX	7510636	RRM	M271_0.6	ATtRACT
HNRNPA1	Homo sapiens	UV crosslink, immunoprecipitation, affinity depletion, SDS-PAGE and Western blot.	11779509	RRM	645	ATtRACT
HNRNPA1	Homo sapiens	UV crosslink with cytoplasmic extracts from HeLa cells. Protein identified by peptide sequencing and immunoprecipitation.	9275159	RRM	674	ATtRACT
HNRNPA1L2	Homo sapiens	RNAcompete	23846655	RRM	M023_0.6	ATtRACT
HNRNPA2B1	Homo sapiens	RNAcompete	23846655	RRM	M024_0.6	ATtRACT
HNRNPA2B1	Homo sapiens	Pull-down assay, UV cross-linking, CD spectroscopy with recombinant protein	16548521	RRM	708	ATtRACT
HNRNPAB	Homo sapiens	SELEX	12419250	RRM	76	ATtRACT
HNRNPC	Homo sapiens	UV crosslink and immunoprecipitation with cytoplasmic lysates of lymphocytes.	8473331	RRM	712	ATtRACT
HNRNPC	Homo sapiens	UV cross-linking, Immunoprecipitation	12509468	RRM	722	ATtRACT
HNRNPC	Homo sapiens	RNAcompete	23846655	RRM	M025_0.6	ATtRACT
HNRNPC	Homo sapiens	EMSA, UV crosslink, Western blot and immunoprecipitation with HeLa nuclear extracts.	9393875	RRM	724	ATtRACT
HNRNPC	Homo sapiens	SELEX of 20nt random sequences with purified protein confirmed by filter binding assay. Consensus motif: UUUUU.	8083209	RRM	s13	ATtRACT
HNRNPC	Homo sapiens	UV cross-linking, Immunoprecipitation	12509468	RRM	721	ATtRACT
HNRNPC	Homo sapiens	UV crosslink, competition and immunoprecipitation assays in HeLa nuclear extracts	8798770	RRM	720	ATtRACT
HNRNPCL1	Homo sapiens	RNAcompete	23846655	RRM	M158_0.6	ATtRACT
HNRNPDL	Homo sapiens	SELEX of 20nt random with protein and filter binding assay. UV crosslink, immunoblot on HL-60 cells. Consensus motifs: GGACUAGCCNNNNG, ACUAGCANNNNNACNC and CCCNCGNNACGCCUGGCCG.	12406575	RRM	s43	ATtRACT
HNRNPDL	Homo sapiens	SELEX of 20nt random with protein and filter binding assay. UV crosslink, immunoblot on HL-60 cells. Consensus motifs: GGACUAGCCNNNNG, ACUAGCANNNNNACNC and CCCNCGNNACGCCUGGCCG.	12406575	RRM	s36	ATtRACT
HNRNPDL	Homo sapiens	SELEX of 20nt random with protein and filter binding assay. UV crosslink, immunoblot on HL-60 cells. Consensus motifs: GGACUAGCCNNNNG, ACUAGCANNNNNACNC and CCCNCGNNACGCCUGGCCG.	12406575	RRM	s44	ATtRACT
HNRNPDL	Homo sapiens	SELEX of 20nt random with protein and filter binding assay. UV crosslink, immunoblot on HL-60 cells. Consensus motifs: GGACUAGCCNNNNG, ACUAGCANNNNNACNC and CCCNCGNNACGCCUGGCCG.	12406575	RRM	s79	ATtRACT
HNRNPDL	Homo sapiens	SELEX of 20nt random with protein and filter binding assay. UV crosslink, immunoblot on HL-60 cells. Consensus motifs: GGACUAGCCNNNNG, ACUAGCANNNNNACNC and CCCNCGNNACGCCUGGCCG.	12406575	RRM	s35	ATtRACT
HNRNPF	Homo sapiens	UV crosslink and immunoprecipitation with Weri-1 and HeLa nuclear extracts.	12612063	RRM;ZF_RNPHF	817	ATtRACT
HNRNPF	Homo sapiens	UV crosslink and immunoprecipitation with Weri-1 and HeLa nuclear extracts.	12612063	RRM;ZF_RNPHF	816	ATtRACT
HNRNPF	Homo sapiens	UV cross-linking, immunoprecipitation with HeLa nuclear extract and recombinant protein	19506027	RRM;ZF_RNPHF	815	ATtRACT
HNRNPF	Homo sapiens	RNA affinity purification with HeLa or WERI-1 nuclear extracts. UV crosslink in HeLa and in WERI-1 extracts. EMSA with purified protein. Immunoprecipitation and Western blot.	11003644	RRM;ZF_RNPHF	819	ATtRACT
HNRNPH1	Homo sapiens	UV crosslink and immunoprecipitation with Weri-1 and HeLa nuclear extracts.	12612063	ZF_RNPHF	876	ATtRACT
HNRNPH1	Homo sapiens	EMSA, UV crosslink, immunoprecipitation and immunoblot.	11526107	ZF_RNPHF	853	ATtRACT
HNRNPH1	Homo sapiens	UV crosslink and immunoprecipitation with Weri-1 and HeLa nuclear extracts.	12612063	ZF_RNPHF	875	ATtRACT
HNRNPH1	Homo sapiens	UV cross-linking, immunoprecipitation with HeLa nuclear extract and recombinant protein	19506027	ZF_RNPHF	872	ATtRACT
HNRNPH1	Homo sapiens	EMSA, UV cross-linking, immunoprecipitation and Western blotting with HEK293T nuclear extract	20028692	ZF_RNPHF	856	ATtRACT
HNRNPH1	Homo sapiens	RNA affinity purification with HeLa or WERI-1 nuclear extracts. UV crosslink in HeLa and in WERI-1 extracts. EMSA with purified protein. Immunoprecipitation and Western blot.	11003644	ZF_RNPHF	878	ATtRACT
HNRNPH1	Homo sapiens	GST pull-down, mass spectrometry, Immunoprecipitation, western blotting, RNA pull-down assay, REMSA, RNA interference	20100605	ZF_RNPHF	873	ATtRACT
HNRNPH1	Homo sapiens	EMSA, UV cross-linking, immunoprecipitation and Western blotting with HEK293T nuclear extract	20028692	ZF_RNPHF	855	ATtRACT
HNRNPH1	Homo sapiens	GST pull-down, mass spectrometry, Immunoprecipitation, western blotting, RNA pull-down assay, REMSA, RNA interference	20100605	ZF_RNPHF	874	ATtRACT
HNRNPH2	Homo sapiens	UV crosslink and immunoprecipitation with Weri-1 and HeLa nuclear extracts.	12612063	ZF_RNPHF	928	ATtRACT
HNRNPH2	Homo sapiens	EMSA, UV crosslink, immunoprecipitation and immunoblot.	11526107	ZF_RNPHF	906	ATtRACT
HNRNPH2	Homo sapiens	UV crosslink and immunoprecipitation with Weri-1 and HeLa nuclear extracts.	12612063	ZF_RNPHF	927	ATtRACT
HNRNPH2	Homo sapiens	UV cross-linking, immunoprecipitation with HeLa nuclear extract and recombinant protein	19506027	ZF_RNPHF	926	ATtRACT
HNRNPH2	Homo sapiens	RNAcompete	23846655	ZF_RNPHF	M151_0.6	ATtRACT
HNRNPH2	Homo sapiens	EMSA, UV cross-linking, immunoprecipitation and Western blotting with HEK293T nuclear extract	20028692	ZF_RNPHF	910	ATtRACT
HNRNPH2	Homo sapiens	RNA affinity purification with HeLa or WERI-1 nuclear extracts. UV crosslink in HeLa and in WERI-1 extracts. EMSA with purified protein. Immunoprecipitation and Western blot.	11003644	ZF_RNPHF	930	ATtRACT
HNRNPH2	Homo sapiens	EMSA, UV cross-linking, immunoprecipitation and Western blotting with HEK293T nuclear extract	20028692	ZF_RNPHF	909	ATtRACT
HNRNPH3	Homo sapiens	UV crosslink and immunoprecipitation with Weri-1 and HeLa nuclear extracts.	12612063	RRM	972	ATtRACT
HNRNPH3	Homo sapiens	EMSA, UV crosslink, immunoprecipitation and immunoblot.	11526107	RRM	958	ATtRACT
HNRNPH3	Homo sapiens	UV crosslink and immunoprecipitation with Weri-1 and HeLa nuclear extracts.	12612063	RRM	971	ATtRACT
HNRNPH3	Homo sapiens	UV cross-linking, immunoprecipitation with HeLa nuclear extract and recombinant protein	19506027	RRM	970	ATtRACT
HNRNPH3	Homo sapiens	EMSA, UV cross-linking, immunoprecipitation and Western blotting with HEK293T nuclear extract	20028692	RRM	961	ATtRACT
HNRNPH3	Homo sapiens	RNA affinity purification with HeLa or WERI-1 nuclear extracts. UV crosslink in HeLa and in WERI-1 extracts. EMSA with purified protein. Immunoprecipitation and Western blot.	11003644	RRM	974	ATtRACT
HNRNPH3	Homo sapiens	EMSA, UV cross-linking, immunoprecipitation and Western blotting with HEK293T nuclear extract	20028692	RRM	960	ATtRACT
HNRNPK	Homo sapiens	SELEX of 50nt random with recombinant protein. Consensus motif: u/aCCCCCu/a. Winners confirmed by EMSA with recombinant protein.	11278705	KH	s15	ATtRACT
HNRNPK	Homo sapiens	SELEX of 50nt random with recombinant protein. Consensus motif: u/aCCCCCu/a. Winners confirmed by EMSA with recombinant protein.	11278705	KH	s16	ATtRACT
HNRNPK	Homo sapiens	SELEX of 50nt random with recombinant protein. Consensus motif: u/aCCCCCu/a. Winners confirmed by EMSA with recombinant protein.	11278705	KH	s14	ATtRACT
HNRNPK	Homo sapiens	SELEX of 50nt random with recombinant protein. Consensus motif: u/aCCCCCu/a. Winners confirmed by EMSA with recombinant protein.	11278705	KH	s61	ATtRACT
HNRNPK	Homo sapiens	RNAcompete	23846655	KH	M026_0.6	ATtRACT
HNRNPK	Homo sapiens	EMSA, UV cross-linking, competition assays, western blot, pull-down assay and mass spectrometry with AGS cytoplasmic extracts.	17928403	KH	1045	ATtRACT
HNRNPK	Homo sapiens	SELEX of 50nt random with recombinant protein. Consensus motif: u/aCCCCCu/a. Winners confirmed by EMSA with recombinant protein.	11278705	KH	s62	ATtRACT
HNRNPK	Homo sapiens	EMSA, UV cross-linking and immunoprecipitation with HT1080 cytoplasmic extracts or recombinant protein.	15514164	KH	1027	ATtRACT
HNRNPK	Homo sapiens	EMSA, UV cross-linking and immunoprecipitation with HT1080 cytoplasmic extracts or recombinant protein.	15514164	KH	1029	ATtRACT
HNRNPK	Homo sapiens	EMSA, UV cross-linking and immunoprecipitation with HT1080 cytoplasmic extracts or recombinant protein.	15514164	KH	1028	ATtRACT
HNRNPL	Homo sapiens	Pull-down assays, UV crosslink, immunoprecipitation with HeLa nuclear extracts.	15889141	RRM	1046	ATtRACT
HNRNPL	Homo sapiens	RNAcompete	23846655	RRM	M089_0.6	ATtRACT
HNRNPL	Homo sapiens	RNAcompete	23846655	RRM	M027_0.6	ATtRACT
HNRNPL	Homo sapiens	Pull-down assays, UV crosslink, immunoprecipitation with HeLa nuclear extracts.	15889141	RRM	1051	ATtRACT
HNRNPLL	Homo sapiens	RNAcompete	23846655	RRM	M169_0.6	ATtRACT
HNRNPU	Homo sapiens	EMSA, UV crosslink, immunoprecipitation using HeLa cell nuclear extracts. UV crosslink, competition assay with purified protein.	9765391	SAP;SPRY	1073	ATtRACT
HNRNPU	Homo sapiens	EMSA, UV crosslink, immunoprecipitation using HeLa cell nuclear extracts. UV crosslink, competition assay with purified protein.	9765391	SAP;SPRY	1074	ATtRACT
IGF2BP1	Homo sapiens	SELEX	12507992	KH;RRM	M296_0.6	ATtRACT
IGF2BP2	Homo sapiens	RNAcompete	23846655	KH;RRM	M032_0.6	ATtRACT
IGF2BP3	Homo sapiens	RNAcompete	23846655	KH;RRM	M163_0.6	ATtRACT
KHDRBS1	Homo sapiens	SELEX of 40nt random with recombinant protein. Winners and mutants confirmed by EMSA with recombinant protein.	9341174	KH	s34	ATtRACT
KHDRBS1	Homo sapiens	RNAcompete	23846655	KH	M160_0.6	ATtRACT
KHDRBS1	Homo sapiens	SELEX of 40nt random with recombinant protein. Winners and mutants confirmed by EMSA with recombinant protein.	9341174	KH	s33	ATtRACT
KHDRBS1	Homo sapiens	Differential display and cDNA-representational difference analysis (cDNA-RDA) in vitro. In vivo coimmunoprecipitation. Further in vitro binding: protein incubated with labeled RNA.	12490714	KH	1156	ATtRACT
KHDRBS1	Homo sapiens	Differential display and cDNA-representational difference analysis (cDNA-RDA) in vitro. In vivo coimmunoprecipitation. Further in vitro binding: protein incubated with labeled RNA.	12490714	KH	1155	ATtRACT
KHDRBS1	Homo sapiens	Immunoprecipitation, immunoblotting with HeLa cell lysates.	10913193	KH	1158	ATtRACT
KHDRBS2	Homo sapiens	RNAcompete	23846655	KH	M176_0.6	ATtRACT
KHDRBS3	Homo sapiens	RNAcompete using recombinant protein	19561594	KH	s103	ATtRACT
KHDRBS3	Homo sapiens	RNAcompete	23846655	KH	M033_0.6	ATtRACT
KHSRP	Homo sapiens	genome-wide in vivo immunoprecipitation	17437629	KH	41	ATtRACT
KHSRP	Homo sapiens	RNA affinity purification with HeLa or WERI-1 nuclear extracts. UV crosslink in HeLa and in WERI-1 extracts. EMSA with purified protein. Immunoprecipitation and Western blot.	11003644	KH	1113	ATtRACT
LIN28A	Homo sapiens	RNAcompete	23846655	ZF_CCHC;CSD	M035_0.6	ATtRACT
LIN28A	Homo sapiens	RNAcompete	23846655	ZF_CCHC;CSD	M153_0.6	ATtRACT
MATR3	Homo sapiens	RNAcompete	23846655	RRM	M036_0.6	ATtRACT
MBNL1	Homo sapiens	SELEX of 32nt random with recombinant protein. Consensus motifs: YGCY, YYYGCUKY.	20071745	ZF_CCCH	s30	ATtRACT
MBNL1	Homo sapiens	RNAcompete	23846655	ZF_CCCH	M037_0.6	ATtRACT
MBNL1	Homo sapiens	SELEX	20071745	ZF_CCCH	M320_0.6a	ATtRACT
MBNL1	Homo sapiens	SELEX	20071745	ZF_CCCH	M320_0.6	ATtRACT
MSI1	Homo sapiens	RNAcompete	23846655	RRM	M167_0.6	ATtRACT
MSI1	Homo sapiens	RNAcompete	23846655	RRM	M040_0.6	ATtRACT
NONO	Homo sapiens	SELEX	9001221	RRM	M307_0.6	ATtRACT
NONO	Homo sapiens	SELEX	12403470	RRM	185	ATtRACT
NOVA1	Homo sapiens	SELEX of 25nt random with recombinant protein. Consensus motif: UCAY. EMSA and Filter Binding Assay with recombinant protein.	10811881	KH	s27	ATtRACT
NOVA1	Homo sapiens	SELEX of 52nt random with recombinant protein. Consensus motif: UCAUYUCAUYUCAUY. Winners and mutants confermed by Filter Binding Assays and EMSA with recombinant protein.	9154818	KH	s94	ATtRACT
NOVA1	Homo sapiens	SELEX	10811881	KH	99	ATtRACT
NOVA2	Homo sapiens	SELEX of 25nt random with recombinant protein. Consensus motif: UCAY. EMSA and Filter Binding Assay with recombinant protein.	10811881	KH	s28	ATtRACT
NOVA2	Homo sapiens	SELEX of 52-nt random with protein. Consensus motif: GAGUCAU. Filter Binding Assays, immunoblot of homopolymers.	9789075	KH	s29	ATtRACT
NOVA2	Homo sapiens	SELEX of 52-nt random with protein. Consensus motif: GAGUCAU. Filter Binding Assays, immunoblot of homopolymers.	9789075	KH	s96	ATtRACT
NOVA2	Homo sapiens	SELEX	10811881	KH	M325_0.6	ATtRACT
NOVA2	Homo sapiens	SELEX of 52-nt random with protein. Consensus motif: GAGUCAU. Filter Binding Assays, immunoblot of homopolymers.	9789075	KH	s95	ATtRACT
PABPC1	Homo sapiens	SELEX	7908267	RRM	M275_0.6	ATtRACT
PABPC1	Homo sapiens	SELEX	7908267	RRM	M349_0.6	ATtRACT
PABPC1	Homo sapiens	RNAcompete	23846655	RRM	M146_0.6	ATtRACT
PABPC3	Homo sapiens	RNAcompete	23846655	RRM	M144_0.6	ATtRACT
PABPC4	Homo sapiens	RNAcompete	23846655	RRM	M042_0.6	ATtRACT
PABPC5	Homo sapiens	RNAcompete	23846655	RRM	M162_0.6	ATtRACT
PABPN1	Homo sapiens	RNAcompete	23846655	RRM	M148_0.6	ATtRACT
PCBP1	Homo sapiens	Pull-down assay with recombinant protein and HeLa cell extracts.	17609276	KH	756	ATtRACT
PCBP1	Homo sapiens	Pull-down assay with recombinant protein and HeLa cell extracts.	17609276	KH	758	ATtRACT
PCBP1	Homo sapiens	Pull-down assay with recombinant protein and HeLa cell extracts.	17609276	KH	759	ATtRACT
PCBP1	Homo sapiens	Pull-down assay with recombinant protein and HeLa cell extracts.	17609276	KH	757	ATtRACT
PCBP1	Homo sapiens	Pull-down assay with recombinant protein and HeLa cell extracts.	17609276	KH	750	ATtRACT
PCBP1	Homo sapiens	Pull-down assay with recombinant protein and HeLa cell extracts.	17609276	KH	752	ATtRACT
PCBP1	Homo sapiens	Pull-down assay with recombinant protein and HeLa cell extracts.	17609276	KH	755	ATtRACT
PCBP1	Homo sapiens	Pull-down assay with recombinant protein and HeLa cell extracts.	17609276	KH	753	ATtRACT
PCBP1	Homo sapiens	Pull-down assay with recombinant protein and HeLa cell extracts.	17609276	KH	754	ATtRACT
PCBP1	Homo sapiens	EMSA, UV cross-linking, competition assays, western blot, pull-down assay and mass spectrometry with AGS cytoplasmic extracts.	17928403	KH	776	ATtRACT
PCBP1	Homo sapiens	UV cross-linking, Immunoprecipitation, competition assay in LNCaP extracts	12011088	KH	774	ATtRACT
PCBP1	Homo sapiens	Pull-down assay with recombinant protein and HeLa cell extracts.	17609276	KH	751	ATtRACT
PCBP1	Homo sapiens	Pull-down assay with recombinant protein and HeLa cell extracts.	17609276	KH	749	ATtRACT
PCBP1	Homo sapiens	RNAcompete	23846655	KH	M177_0.6	ATtRACT
PCBP1	Homo sapiens	UV cross-linking, Immunoprecipitation, competition assay in LNCaP extracts	12011088	KH	775	ATtRACT
PCBP2	Homo sapiens	Pull-down assay with recombinant protein and HeLa cell extracts.	17609276	KH	786	ATtRACT
PCBP2	Homo sapiens	Pull-down assay with recombinant protein and HeLa cell extracts.	17609276	KH	788	ATtRACT
PCBP2	Homo sapiens	Pull-down assay with recombinant protein and HeLa cell extracts.	17609276	KH	789	ATtRACT
PCBP2	Homo sapiens	Pull-down assay with recombinant protein and HeLa cell extracts.	17609276	KH	787	ATtRACT
PCBP2	Homo sapiens	Pull-down assay with recombinant protein and HeLa cell extracts.	17609276	KH	780	ATtRACT
PCBP2	Homo sapiens	Pull-down assay with recombinant protein and HeLa cell extracts.	17609276	KH	782	ATtRACT
PCBP2	Homo sapiens	Pull-down assay with recombinant protein and HeLa cell extracts.	17609276	KH	785	ATtRACT
PCBP2	Homo sapiens	Pull-down assay with recombinant protein and HeLa cell extracts.	17609276	KH	783	ATtRACT
PCBP2	Homo sapiens	Pull-down assay with recombinant protein and HeLa cell extracts.	17609276	KH	784	ATtRACT
PCBP2	Homo sapiens	UV cross-linking, Immunoprecipitation, competition assay in LNCaP extracts	12011088	KH	797	ATtRACT
PCBP2	Homo sapiens	Pull-down assay with recombinant protein and HeLa cell extracts.	17609276	KH	781	ATtRACT
PCBP2	Homo sapiens	Pull-down assay with recombinant protein and HeLa cell extracts.	17609276	KH	779	ATtRACT
PCBP2	Homo sapiens	RNAcompete	23846655	KH	M043_0.6	ATtRACT
PCBP2	Homo sapiens	UV cross-linking, Immunoprecipitation, competition assay in LNCaP extracts	12011088	KH	798	ATtRACT
PPRC1	Homo sapiens	RNAcompete	23846655	RRM	M044_0.6	ATtRACT
PTBP1	Homo sapiens	SELEX of 20nt random with recombinant protein. Consensus motifs: UCUU and UCUUC. UV crosslink and SDS-PAGE with HeLa nuclear extract. Equilibrium binding assays with another protein or other RNAs as competitors.	9214659	PTBP1	s12	ATtRACT
PTBP1	Homo sapiens	Immunodepletion, UV crosslink in WERI-1 and HeLa extracts, immunoprecipitation, immunoblot.	10911989	PTBP1	1006	ATtRACT
PTBP1	Homo sapiens	RNA affinity purification with HeLa or WERI-1 nuclear extracts. UV crosslink in HeLa and in WERI-1 extracts. EMSA with purified protein. Immunoprecipitation and Western blot.	11003644	PTBP1	1008	ATtRACT
PTBP1	Homo sapiens	UV crosslink in HeLa and WERI-1 nuclear extracts, competition assay, immunoprecipitation. EMSA supershift in HeLa nuclear extracts.	9234723	PTBP1	1004	ATtRACT
PTBP1	Homo sapiens	RNAcompete using recombinant protein	19561594	PTBP1	s100	ATtRACT
PTBP1	Homo sapiens	RNAcompete	23846655	RRM	M227_0.6	ATtRACT
PTBP1	Homo sapiens	UV crosslink, western blot, immunoprecipitation in HeLa nuclear extracts.	11931771	PTBP1	992	ATtRACT
PTBP1	Homo sapiens	SELEX	9214659	RRM	31	ATtRACT
PTBP1	Homo sapiens	SELEX of 20nt random with recombinant protein. Consensus motifs: UCUU and UCUUC. UV crosslink and SDS-PAGE with HeLa nuclear extract. Equilibrium binding assays with another protein or other RNAs as competitors.	9214659	PTBP1	s80	ATtRACT
PTBP1	Homo sapiens	EMSA, UV crosslink, immunoprecipitation with recombinant protein.	9858533	PTBP1	995	ATtRACT
PTBP1	Homo sapiens	UV crosslink, western blot, immunoprecipitation in HeLa nuclear extracts.	11931771	PTBP1	991	ATtRACT
PTBP2	Homo sapiens	RNA affinity purification with HeLa or WERI-1 nuclear extracts. UV crosslink in HeLa and in WERI-1 extracts. EMSA with purified protein. Immunoprecipitation and Western blot.	11003644	RRM	1134	ATtRACT
PUM1	Homo sapiens	genome-wide in vivo immunoprecipitation	18776931	PUF	114	ATtRACT
PUM2	Homo sapiens	genome-wide in vivo immunoprecipitation	18776931	PUF	129	ATtRACT
QKI	Homo sapiens	RNAcompete	23846655	KH	M046_0.6	ATtRACT
RALY	Homo sapiens	RNAcompete	23846655	RRM	M150_0.6	ATtRACT
RBFOX1	Homo sapiens	SELEX	16537540	RRM	M298_0.6	ATtRACT
RBFOX1	Homo sapiens	UV cross-linking with HeLa nuclear extract and immunoprecipitation	18573872	RRM	616	ATtRACT
RBFOX1	Homo sapiens	RNAcompete	23846655	RRM	M159_0.6	ATtRACT
RBFOX2	Homo sapiens	UV cross-linking with HeLa nuclear extract and immunoprecipitation	18573872	RRM	625	ATtRACT
RBM14	Homo sapiens	RNAcompete	23846655	RRM	M109_0.6	ATtRACT
RBM14	Homo sapiens	RNAcompete	23846655	RRM	M050_0.6	ATtRACT
RBM24	Homo sapiens	RNAcompete	23846655	RRM	M175_0.6	ATtRACT
RBM28	Homo sapiens	RNAcompete	23846655	RRM	M047_0.6	ATtRACT
RBM3	Homo sapiens	RNAcompete	23846655	RRM	M048_0.6	ATtRACT
RBM4	Homo sapiens	RNAcompete using recombinant protein	19561594	RRM;ZF_CCHC	s102	ATtRACT
RBM41	Homo sapiens	RNAcompete	23846655	RRM	M051_0.6	ATtRACT
RBM42	Homo sapiens	RNAcompete	23846655	RRM	M142_0.6	ATtRACT
RBM46	Homo sapiens	RNAcompete	23846655	RRM	M052_0.6	ATtRACT
RBM5	Homo sapiens	RNAcompete	23846655	ZF_RANBP	M053_0.6	ATtRACT
RBM5	Homo sapiens	RNAcompete	23846655	ZF_RANBP	M145_0.6	ATtRACT
RBM6	Homo sapiens	RNAcompete	23846655	RRM	M161_0.6	ATtRACT
RBM8A	Homo sapiens	RNAcompete	23846655	RRM	M054_0.6	ATtRACT
RBMS1	Homo sapiens	RNAcompete	23846655	RRM	M143_0.6	ATtRACT
RBMS3	Homo sapiens	RNAcompete	23846655	RRM	M164_0.6	ATtRACT
RBMS3	Homo sapiens	RNAcompete	23846655	RRM	M055_0.6	ATtRACT
RBMY1A1	Homo sapiens	SELEX	17318228	RRM	M246_0.6	ATtRACT
SAMD4A	Homo sapiens	RNAcompete	23846655	SAM	M061_0.6	ATtRACT
SART3	Homo sapiens	RNAcompete	23846655	RRM	M062_0.6	ATtRACT
SFPQ	Homo sapiens	SELEX of 20nt random with recombinant protein. Consensus motif: UGGAGAGGAAC.	12403470	RRM	s26	ATtRACT
SFPQ	Homo sapiens	SELEX of 20nt random with recombinant protein. Consensus motif: UGGAGAGGAAC.	12403470	RRM	s25	ATtRACT
SFPQ	Homo sapiens	SELEX of 20nt random with recombinant protein. Consensus motif: UGGAGAGGAAC.	12403470	RRM	s24	ATtRACT
SFPQ	Homo sapiens	SELEX of 20nt random with recombinant protein. Consensus motif: UGGAGAGGAAC.	12403470	RRM	s69	ATtRACT
SFPQ	Homo sapiens	SELEX of 20nt random with recombinant protein. Consensus motif: UGGAGAGGAAC.	12403470	RRM	s72	ATtRACT
SFPQ	Homo sapiens	RNAcompete	23846655	RRM	M168_0.6	ATtRACT
SFPQ	Homo sapiens	SELEX of 20nt random with recombinant protein. Consensus motif: UGGAGAGGAAC.	12403470	RRM	s71	ATtRACT
SFPQ	Homo sapiens	SELEX	12403470	RRM	42	ATtRACT
SFPQ	Homo sapiens	SELEX of 20nt random with recombinant protein. Consensus motif: UGGAGAGGAAC.	12403470	RRM	s70	ATtRACT
SNRNP70	Homo sapiens	RNAcompete	23846655	RRM	M068_0.6	ATtRACT
SNRPA	Homo sapiens	SELEX	10094314	RRM	M348_0.6	ATtRACT
SNRPA	Homo sapiens	SELEX	1717938	RRM	M319_0.6	ATtRACT
SNRPA	Homo sapiens	SELEX	10094314	RRM	M347_0.6	ATtRACT
SNRPA	Homo sapiens	SELEX	10094314	RRM	M346_0.6	ATtRACT
SNRPA	Homo sapiens	SELEX	10094314	RRM	M345_0.6	ATtRACT
SNRPA	Homo sapiens	RNAcompete	23846655	RRM	M069_0.6	ATtRACT
SRSF1	Homo sapiens	EMSA, UV crosslink competition, and immunoprecipitation in HeLa nuclear extracts.	11278454	RRM	1239	ATtRACT
SRSF1	Homo sapiens	UV crosslink and immunoprecipitation with Weri-1 and HeLa nuclear extracts.	12612063	RRM	1229	ATtRACT
SRSF1	Homo sapiens	SELEX of random 20nt with recombinant protein. Consensus motifs: RGAAGAAC, ACGCGCA and AGGACAGAGC. Confirmed by EMSA, competition assay with recombinant protein and SELEX winners. UV-crosslinking and immunoprecipitation with Hela nuclear extract or S100 extract.	7543047	RRM	s60	ATtRACT
SRSF1	Homo sapiens	SELEX of random 20nt with recombinant protein. Consensus motifs: RGAAGAAC, ACGCGCA and AGGACAGAGC. Confirmed by EMSA, competition assay with recombinant protein and SELEX winners. UV-crosslinking and immunoprecipitation with Hela nuclear extract or S100 extract.	7543047	RRM	s51	ATtRACT
SRSF1	Homo sapiens	SELEX	7543047	RRM	M273_0.6	ATtRACT
SRSF1	Homo sapiens	Competition assay, UV crosslink, immunoprecipitation with HeLa nuclear extracts, EMSA and supershift assays.	12419255	RRM	1214	ATtRACT
SRSF1	Homo sapiens	UV cross-linking and immunoprecipitation with HeLa nuclear extract	9826658	RRM	1212	ATtRACT
SRSF1	Homo sapiens	UV cross-linking, immunoprecipitation, complementation assay in HeLa extracts.	11096110	RRM	1226	ATtRACT
SRSF1	Homo sapiens	SELEX of random 20nt with recombinant protein. Consensus motifs: RGAAGAAC, ACGCGCA and AGGACAGAGC. Confirmed by EMSA, competition assay with recombinant protein and SELEX winners. UV-crosslinking and immunoprecipitation with Hela nuclear extract or S100 extract.	7543047	RRM	s22	ATtRACT
SRSF1	Homo sapiens	SELEX	7543047	RRM	M351_0.6	ATtRACT
SRSF1	Homo sapiens	Functional SELEX of constructs with 20nt random by splicing in HeLa S100 extracts complemented by recombinant protein. Consensus motif: SRSASGA. UV crosslink, competition and immunoprecipitation assays in HeLa nuclear extracts.	9649504	RRM	s50	ATtRACT
SRSF1	Homo sapiens	RNAcompete	23846655	RRM	M106_0.6	ATtRACT
SRSF1	Homo sapiens	Functional SELEX of random 7nt and 14nt with recombinant protein. Consensus motifs: CSScSSR and CSMMSSA.	16825284	RRM	s48	ATtRACT
SRSF1	Homo sapiens	Functional SELEX of random 7nt and 14nt with recombinant protein. Consensus motifs: CSScSSR and CSMMSSA.	16825284	RRM	s49	ATtRACT
SRSF1	Homo sapiens	UV crosslink, immunoprecipitation, SDS-PAGE.	11925564	RRM	1228	ATtRACT
SRSF1	Homo sapiens	SELEX	16825284	RRM	126	ATtRACT
SRSF1	Homo sapiens	SELEX	16825284	RRM	167	ATtRACT
SRSF1	Homo sapiens	UV crosslink, competition assay, immunoprecipitation with HeLa nuclear extracts	14729981	RRM	1225	ATtRACT
SRSF1	Homo sapiens	Competition assay, UV crosslink, immunoprecipitation with HeLa nuclear extracts, EMSA and supershift assays.	12419255	RRM	1215	ATtRACT
SRSF1	Homo sapiens	UV cross-linking, immunoprecipitation, complementation assay in HeLa extracts.	11096110	RRM	1227	ATtRACT
SRSF1	Homo sapiens	UV crosslink, competition assay, immunoprecipitation	7651409	RRM	1213	ATtRACT
SRSF1	Homo sapiens	UV crosslink, immunoprecipitation.	10523623	RRM	1211	ATtRACT
SRSF1	Homo sapiens	RNAcompete	23846655	RRM	M103_0.6	ATtRACT
SRSF1	Homo sapiens	RNAcompete	23846655	RRM	M104_0.6	ATtRACT
SRSF1	Homo sapiens	RNAcompete	23846655	RRM	M154_0.6	ATtRACT
SRSF1	Homo sapiens	RNAcompete	23846655	RRM	M102_0.6	ATtRACT
SRSF1	Homo sapiens	SELEX	7543047	RRM	M272_0.6	ATtRACT
SRSF1	Homo sapiens	genome-wide in vivo immunoprecipitation	18841201	RRM	325	ATtRACT
SRSF10	Homo sapiens	RNAcompete using recombinant protein	19561594	RRM	s104	ATtRACT
SRSF10	Homo sapiens	SELEX of random 20nt with recombinant protein with mitotic phase HeLa extracts, Western Blot. Consensus motif: ACAAAGACAAA.	12419250	RRM	s98	ATtRACT
SRSF10	Homo sapiens	RNAcompete	23846655	RRM	M087_0.6	ATtRACT
SRSF10	Homo sapiens	RNAcompete	23846655	RRM	M019_0.6	ATtRACT
SRSF10	Homo sapiens	RNAcompete	23846655	RRM	M088_0.6	ATtRACT
SRSF10	Homo sapiens	RNAcompete	23846655	RRM	M086_0.6	ATtRACT
SRSF11	Homo sapiens	Positive clones identified by fluorescence-activated cell sorting and visual inspection. Confirmed by UV crosslink, immunoprecipitation, SDS-PAGE.	16943417	RRM	1266	ATtRACT
SRSF2	Homo sapiens	SELEX of 20-nt random with recombinant protein. Consensus motif: UGUUCSAGWU, GWUWCCUGCUA, GGGUAUGCUG, GAGCAGUAGKS and AGGAGAU. Winners confirmed by EMSA with recombinant protein, UV crosslink, complementation assay, immunoprecipitations with HeLa S100 and nuclear extracts.	10094314	RRM	s55	ATtRACT
SRSF2	Homo sapiens	SELEX of 20-nt random with recombinant protein. Consensus motif: UGUUCSAGWU, GWUWCCUGCUA, GGGUAUGCUG, GAGCAGUAGKS and AGGAGAU. Winners confirmed by EMSA with recombinant protein, UV crosslink, complementation assay, immunoprecipitations with HeLa S100 and nuclear extracts.	10094314	RRM	s53	ATtRACT
SRSF2	Homo sapiens	SELEX of random 20nt with recombinant protein. Consensus motifs: AGSAGAGUA and GUUCGAGUA. Confirmed by EMSA, competition assay with recombinant protein and SELEX winners. UV-crosslinking and immunoprecipitation with Hela nuclear extract or S100 extract.	7543047	RRM	s46	ATtRACT
SRSF2	Homo sapiens	SELEX of 20-nt random with recombinant protein. Consensus motif: UGUUCSAGWU, GWUWCCUGCUA, GGGUAUGCUG, GAGCAGUAGKS and AGGAGAU. Winners confirmed by EMSA with recombinant protein, UV crosslink, complementation assay, immunoprecipitations with HeLa S100 and nuclear extracts.	10094314	RRM	s57	ATtRACT
SRSF2	Homo sapiens	UV cross-linking, immunoprecipitation, complementation assay in HeLa extracts.	11096110	RRM	1177	ATtRACT
SRSF2	Homo sapiens	Functional SELEX of constructs with 20nt random by in vitro splicing with HeLa nuclear extracts or with S100 extracts complemented by SC35. Consensus motif: GRYYcSYR.	10629063	RRM	s59	ATtRACT
SRSF2	Homo sapiens	Functional SELEX of constructs with 20nt random by in vitro splicing with HeLa nuclear extracts or with S100 extracts complemented by SC35. Consensus motif: GRYYcSYR.	10629063	RRM	s52	ATtRACT
SRSF2	Homo sapiens	SELEX	7543047	RRM	M352_0.6	ATtRACT
SRSF2	Homo sapiens	SELEX of 20-nt random with recombinant protein. Consensus motif: UGUUCSAGWU, GWUWCCUGCUA, GGGUAUGCUG, GAGCAGUAGKS and AGGAGAU. Winners confirmed by EMSA with recombinant protein, UV crosslink, complementation assay, immunoprecipitations with HeLa S100 and nuclear extracts.	10094314	RRM	s58	ATtRACT
SRSF2	Homo sapiens	UV crosslink, competition assay, immunoprecipitation with HeLa nuclear extracts	14729981	RRM	1174	ATtRACT
SRSF2	Homo sapiens	UV cross-linking, immunoprecipitation, complementation assay in HeLa extracts.	11096110	RRM	1178	ATtRACT
SRSF2	Homo sapiens	SELEX of random 20nt with recombinant protein. Consensus motifs: AGSAGAGUA and GUUCGAGUA. Confirmed by EMSA, competition assay with recombinant protein and SELEX winners. UV-crosslinking and immunoprecipitation with Hela nuclear extract or S100 extract.	7543047	RRM	s47	ATtRACT
SRSF2	Homo sapiens	UV crosslink, immunoprecipitation, affinity depletion, SDS-PAGE and Western blot.	11779509	RRM	1168	ATtRACT
SRSF2	Homo sapiens	SELEX of 20-nt random with recombinant protein. Consensus motif: UGUUCSAGWU, GWUWCCUGCUA, GGGUAUGCUG, GAGCAGUAGKS and AGGAGAU. Winners confirmed by EMSA with recombinant protein, UV crosslink, complementation assay, immunoprecipitations with HeLa S100 and nuclear extracts.	10094314	RRM	s56	ATtRACT
SRSF2	Homo sapiens	UV crosslink and immunoprecipitation with Weri-1 and HeLa nuclear extracts.	12612063	RRM	1179	ATtRACT
SRSF2	Homo sapiens	RNAcompete	23846655	RRM	M070_0.6	ATtRACT
SRSF2	Homo sapiens	SELEX	7543047	RRM	M274_0.6	ATtRACT
SRSF2	Homo sapiens	SELEX winner confermed by immublotting in HeLa nuclear extracts.	10022858	RRM	s37	ATtRACT
SRSF2	Homo sapiens	SELEX	10094314	RRM	M332_0.6	ATtRACT
SRSF3	Homo sapiens	SELEX of 20-nt random with recombinant protein. Consensus motifs: AGACKACGAY, ACGAGAGAY, WCAUCGAYY, YWCUUCAU and CUWCAAC. Winners confirmed by EMSA with recombinant protein, UV crosslink, complementation assay, immunoprecipitations with HeLa S100 and nuclear extracts.	10094314	RRM	s40	ATtRACT
SRSF3	Homo sapiens	SELEX of 20-nt random with recombinant protein. Consensus motifs: AGACKACGAY, ACGAGAGAY, WCAUCGAYY, YWCUUCAU and CUWCAAC. Winners confirmed by EMSA with recombinant protein, UV crosslink, complementation assay, immunoprecipitations with HeLa S100 and nuclear extracts.	10094314	RRM	s41	ATtRACT
SRSF3	Homo sapiens	SELEX of 20-nt random with recombinant protein. Consensus motifs: AGACKACGAY, ACGAGAGAY, WCAUCGAYY, YWCUUCAU and CUWCAAC. Winners confirmed by EMSA with recombinant protein, UV crosslink, complementation assay, immunoprecipitations with HeLa S100 and nuclear extracts.	10094314	RRM	s39	ATtRACT
SRSF3	Homo sapiens	SELEX winner confermed by immublotting in Hela nuclear extracts.	10022858	RRM	s81	ATtRACT
SRSF4	Homo sapiens	UV crosslink, competition assay, immunoprecipitation with HeLa nuclear extracts	14729981	RRM	1275	ATtRACT
SRSF4	Homo sapiens	UV crosslink, competition assay, immunoprecipitation	7651409	RRM	1274	ATtRACT
SRSF5	Homo sapiens	Functional SELEX of constructs with 20nt random by splicing in HeLa S100 extracts complemented by recombinant protein. Consensus motif: ACDGS. UV crosslink, competition and immunoprecipitation assays in HeLa nuclear extracts.	9649504	RRM	s19	ATtRACT
SRSF5	Homo sapiens	UV crosslink, competition assay, immunoprecipitation with HeLa nuclear extracts	14729981	RRM	1265	ATtRACT
SRSF5	Homo sapiens	UV crosslink, competition assay, immunoprecipitation	7651409	RRM	1263	ATtRACT
SRSF6	Homo sapiens	Functional SELEX of constructs with 20nt random by splicing in HeLa S100 extracts complemented by recombinant protein. Consensus motif: USCGKM. UV crosslink, competition and immunoprecipitation assays in HeLa nuclear extracts.	9649504	RRM	s42	ATtRACT
SRSF6	Homo sapiens	UV crosslink, competition assay, immunoprecipitation with HeLa nuclear extracts	14729981	RRM	1270	ATtRACT
SRSF6	Homo sapiens	UV crosslink, competition assay, immunoprecipitation	7651409	RRM	1267	ATtRACT
SRSF7	Homo sapiens	SELEX of 20-nt random with recombinant protein. Consensus motifs: AGACKACGAY, ACGAGAGAY, WCAUCGAYY, YWCUUCAU and CUWCAAC. Winners confirmed by EMSA with recombinant protein, UV crosslink, complementation assay, immunoprecipitations with HeLa S100 and nuclear extracts.	10094314	RRM	s45	ATtRACT
SRSF7	Homo sapiens	RNAcompete	23846655	RRM	M071_0.6	ATtRACT
SRSF7	Homo sapiens	SELEX	10094314	RRM	M353_0.6	ATtRACT
SRSF7	Homo sapiens	SELEX	10094314	RRM	M331_0.6	ATtRACT
SRSF7	Homo sapiens	UV cross-linking, immunoprecipitation, complementation assay in HeLa extracts.	11096110	RRM	588	ATtRACT
SRSF7	Homo sapiens	UV cross-linking, immunoprecipitation, complementation assay in HeLa extracts.	11096110	RRM	589	ATtRACT
SRSF7	Homo sapiens	UV crosslink, immunoprecipitation.	10523623	RRM	583	ATtRACT
SRSF7	Homo sapiens	SELEX winner confermed by immublotting in Hela nuclear extracts. S100 complementation.	10022858	RRM	s82	ATtRACT
SRSF7	Homo sapiens	SELEX winner confermed by immublotting in Hela nuclear extracts. S100 complementation.	10022858	RRM	s83	ATtRACT
SRSF9	Homo sapiens	SELEX of 20nt random with recombinant protein. Consensus motif: AGGAC. EMSA, UV crosslink, SDS-PAGE with HeLa nuclear extracts.	17548433	RRM	s97	ATtRACT
SRSF9	Homo sapiens	EMSA using recombinant protein. UV cross-linking in HeLa and immunoprecipitation.	18534987	RRM	1258	ATtRACT
SRSF9	Homo sapiens	EMSA using recombinant protein. UV cross-linking in HeLa and immunoprecipitation.	18534987	RRM	1256	ATtRACT
SRSF9	Homo sapiens	SELEX	17548433	RRM	M333_0.6	ATtRACT
SRSF9	Homo sapiens	RNAcompete	23846655	RRM	M072_0.6	ATtRACT
SRSF9	Homo sapiens	RNAcompete	23846655	RRM	M065_0.6	ATtRACT
TARDBP	Homo sapiens	RNAcompete	23846655	RRM	M074_0.6	ATtRACT
TARDBP	Homo sapiens	Immunoprecipitation in HEK293 cells.	19815002	RRM	1278	ATtRACT
TIA1	Homo sapiens	SELEX of 68nt random with recombinant protein. Winners confirmed by UV cross-linking and competition assay.	8576255	RRM	s68	ATtRACT
TIA1	Homo sapiens	SELEX of 68nt random with recombinant protein. Winners confirmed by UV cross-linking and competition assay.	8576255	RRM	s9	ATtRACT
TIA1	Homo sapiens	SELEX of 68nt random with recombinant protein. Winners confirmed by UV cross-linking and competition assay.	8576255	RRM	s10	ATtRACT
TIA1	Homo sapiens	SELEX of 68nt random with recombinant protein. Winners confirmed by UV cross-linking and competition assay.	8576255	RRM	s11	ATtRACT
TIA1	Homo sapiens	SELEX of 68nt random with recombinant protein. Winners confirmed by UV cross-linking and competition assay.	8576255	RRM	s67	ATtRACT
TIA1	Homo sapiens	RNAcompete	23846655	RRM	M075_0.6	ATtRACT
TIA1	Homo sapiens	UV crosslink, immunoprecipitation, EMSA, Western blot with HeLa nuclear extracts.	17035636	RRM	1284	ATtRACT
TIA1	Homo sapiens	RNAcompete	23846655	RRM	M156_0.6	ATtRACT
TIAL1	Homo sapiens	SELEX of 68nt random with recombinant protein. Winners confirmed by UV cross-linking and competition assay.	8576255	RRM	s63	ATtRACT
TIAL1	Homo sapiens	SELEX of 68nt random with recombinant protein. Winners confirmed by UV cross-linking and competition assay.	8576255	RRM	s6	ATtRACT
TIAL1	Homo sapiens	SELEX of 68nt random with recombinant protein. Winners confirmed by UV cross-linking and competition assay.	8576255	RRM	s7	ATtRACT
TIAL1	Homo sapiens	SELEX of 68nt random with recombinant protein. Winners confirmed by UV cross-linking and competition assay.	8576255	RRM	s8	ATtRACT
TIAL1	Homo sapiens	SELEX of 68nt random with recombinant protein. Winners confirmed by UV cross-linking and competition assay.	8576255	RRM	s65	ATtRACT
TIAL1	Homo sapiens	SELEX of 68nt random with recombinant protein. Winners confirmed by UV cross-linking and competition assay.	8576255	RRM	s64	ATtRACT
TIAL1	Homo sapiens	SELEX of 68nt random with recombinant protein. Winners confirmed by UV cross-linking and competition assay.	8576255	RRM	s66	ATtRACT
TIAL1	Homo sapiens	UV cross-linking and immunoprecipitation with HeLa cytoplasmic extracts	12356730	RRM	1289	ATtRACT
TIAL1	Homo sapiens	UV cross-linking and immunoprecipitation with HeLa cytoplasmic extracts	12356730	RRM	1288	ATtRACT
TIAL1	Homo sapiens	UV crosslink, immunoprecipitation, EMSA, Western blot with HeLa nuclear extracts.	17035636	RRM	1287	ATtRACT
TRA2B	Homo sapiens	Positive clones identified by fluorescence-activated cell sorting and visual inspection. Confirmed by UV crosslink, immunoprecipitation, SDS-PAGE.	16943417	RRM	1078	ATtRACT
TRA2B	Homo sapiens	UV crosslink, Western blot, immunoprecipitation, RNA interference with HeLa and HEK293 nuclear extracts.	12649279	RRM	1077	ATtRACT
TRA2B	Homo sapiens	Pull down assay from HEK293 nuclear extract, western blot.	14709600	RRM	1083	ATtRACT
TRA2B	Homo sapiens	Pull down assay from HEK293 nuclear extract, western blot.	14709600	RRM	1082	ATtRACT
TRA2B	Homo sapiens	Pull down assay from HEK293 nuclear extract, western blot.	14709600	RRM	1081	ATtRACT
TUT1	Homo sapiens	RNAcompete	23846655	RRM	M073_0.6	ATtRACT
U2AF2	Homo sapiens	RNAcompete	23846655	RRM	M077_0.6	ATtRACT
YBX1	Homo sapiens	RNAcompete	23846655	CSD	M081_0.6	ATtRACT
YBX1	Homo sapiens	RNAcompete	23846655	CSD	M111_0.6	ATtRACT
YBX1	Homo sapiens	UV crosslink, EMSA, and pull-down assays with HeLa nuclear extracts.	18503770	CSD	1293	ATtRACT
YBX1	Homo sapiens	SELEX of 20nt random sequences with recombinant protein. Winners confirmed by EMSA with recombinant protein.	22730292	CSD	s54	ATtRACT
YBX2	Homo sapiens	RNAcompete	23846655	CSD	M082_0.6	ATtRACT
YTHDC1	Homo sapiens	SELEX	20167602	YTH	M354_0.6	ATtRACT
ZC3H10	Homo sapiens	RNAcompete	23846655	ZF_CCCH	M083_0.6	ATtRACT
ZCRB1	Homo sapiens	RNAcompete	23846655	ZF_CCHC;RRM	M085_0.6	ATtRACT
ZFP36	Homo sapiens	SELEX	12324455	ZF_CCCH	M269_0.6	ATtRACT
ZFP36	Homo sapiens	SELEX	12324455	ZF_CCCH	M350_0.6	ATtRACT
ZNF638	Homo sapiens	RNAcompete	23846655	RRM	M155_0.6	ATtRACT
ZRANB2	Homo sapiens	SELEX of 25nt random with recombinant protein. Consensus motifs: CAGGUAA and AAGGUAA.	19304800	ZF_RANBP	s20	ATtRACT
SRSF2	Homo sapiens	SELEX	11967553	RRM	1334	ATtRACT
SRSF5	Homo sapiens	SELEX	11967553;12824367	RRM	1343	ATtRACT
HNRNPA1	Homo sapiens	Western blotting;Immunoprecipitation and cross-linking.	9858549;7565800;10406810;9016638	RRM	1346	ATtRACT
SRSF5	Homo sapiens	Gel mobility shift;S100 competition assays;UV Cross-linking and Immunoprecipitation	9436904;8388541;7651409	RRM	1355	ATtRACT
SRSF6	Homo sapiens	SELEX	11967553;12824367	RRM	1384	ATtRACT
HNRNPH1	Homo sapiens	Immunoprecipitation;UV cross-linking	15506926	ZF_RNPHF	1387	ATtRACT
SRSF1	Homo sapiens	Gel mobility shift;S100 competition assays;UV Cross-linking and Immunoprecipitation	9436904;8388541;7651409	RRM	1390	ATtRACT
SRSF6	Homo sapiens	Gel mobility shift;S100 competition assays;UV Cross-linking and Immunoprecipitation	9436904;8388541;7651409	RRM	1392	ATtRACT
SRSF1	Homo sapiens	SELEX	11967553;12824367	RRM	1393	ATtRACT
HNRNPA1	Homo sapiens	Immunoprecipitation;UV cross-linking	15506926	RRM	1397	ATtRACT
NCL	Homo sapiens	SELEX	21036867	RRM	M245_0.6	CisBP-RNA
