## Supplemental Table 5 for "Live-cell transcriptomics with engineered virus-like particles"

### Sheet: Table S5
Gene Name	Avg number of transcripts with RBP motif	Avg number of motifs per transcript	Avg motif score per transcript	Avg number of protein coding transcripts with RBP motif	Avg number of motifs per protein coding transcript	Avg motif score per protein coding transcript	Avg number of non-coding transcripts with RBP motif	Avg number of motifs per non-coding transcript	Avg motif score per non-coding transcript
A1CF	19863	1.53738	12.4574	16624	1.56713	12.4574	3239	1.38469	12.4574
ACO1	57708	3.7705	7.33627	46888	3.97381	7.33627	10820	2.88946	7.33627
ANKHD1	5080	1.06969	11.8498	4237	1.07435	11.8498	843	1.04626	11.8498
CELF1	36606.4	4.6165	12.7284	30076.4	4.80875	12.7636	6530	3.77597	12.554
CELF2	62747.8	15.0202	8.85428	49935	16.1347	8.85428	12812.8	10.7653	8.85428
CELF4	32290	3.70802	11.0768	26842	3.8208	11.0768	5448	3.15235	11.0768
CELF5	32290	3.70802	11.7848	26842	3.8208	11.7848	5448	3.15235	11.7848
CELF6	25977	1.48397	10.6091	21747	1.50821	10.6091	4230	1.35934	10.6091
CNOT4	22883	1.36914	11.371	19400	1.38778	11.371	3483	1.26529	11.371
CPEB2	40731	2.98534	12.8175	33604	3.1185	12.8175	7127	2.35751	12.8175
CPEB4	40731	2.98534	13.2155	33604	3.1185	13.2155	7127	2.35751	13.2155
DAZAP1	10734	1.21343	11.2349	9036	1.21957	11.2349	1698	1.1808	11.2349
EIF4B	22808	1.43375	10.7941	19143	1.45824	10.7941	3665	1.30587	10.7941
ELAVL1	39059.6	6.98872	13.2124	31855.2	7.21686	13.2124	7204.38	6.0298	13.2124
ELAVL2	49567.5	12.5397	12.7318	39745.2	13.5128	12.737	9822.33	8.98168	12.7099
ELAVL4	29419	5.6841	15.8472	24025	5.80544	15.8634	5394	5.16928	15.778
ENOX1	33739	1.69964	10.2044	28059	1.73958	10.2044	5680	1.50229	10.2044
ESRP2	25982	1.50593	10.7281	21968	1.52749	10.7281	4014	1.38789	10.7281
FMR1	28003.2	1.55771	9.46392	23625.6	1.58891	9.47554	4377.6	1.38855	9.40106
FUS	46266.8	12.4754	10.6953	37159.2	13.4136	10.6953	9107.5	9.08401	10.6953
FXR1	14485	1.31136	12.7575	12396	1.32833	12.7594	2089	1.21063	12.7457
FXR2	14022	1.29917	9.4364	12270	1.3119	9.4364	1752	1.21005	9.4364
G3BP1	33031	1.85635	7.37458	27762	1.90764	7.41899	5269	1.58607	7.14054
G3BP2	33159	1.68072	11.5682	28083	1.72482	11.5682	5076	1.43676	11.5682
HNRNPA1	35438.1	3.70632	12.018	28975.8	3.91156	12.0222	6462.21	2.8834	11.9944
HNRNPA1L2	16051	1.31088	11.289	13424	1.32621	11.289	2627	1.23258	11.289
HNRNPA2B1	25982.5	1.55065	10.2503	21842	1.57936	10.2665	4140.5	1.39884	10.1638
HNRNPAB	31766	2.30879	13.3183	26243	2.38258	13.3815	5523	1.95817	13.0182
HNRNPC	47769.6	13.728	12.7397	38341.4	14.488	12.7397	9428.14	10.7901	12.7397
HNRNPCL1	43124	3.73548	13.6725	35408	3.90059	13.6725	7716	2.97784	13.6725
HNRNPDL	22502.6	1.7103	10.6365	18693.2	1.75911	10.6395	3809.4	1.48117	10.62
HNRNPF	40618.8	2.71709	11.287	33564	2.84183	11.3016	7054.75	2.14659	11.2034
HNRNPH1	51031.2	8.22483	10.0468	41086.4	8.88417	10.0527	9944.8	5.70438	10.0131
HNRNPH2	42870.6	4.32057	10.6469	35002.1	4.59722	10.6542	7868.5	3.18861	10.6047
HNRNPH3	43977	4.62362	10.7285	35807.6	4.93187	10.7369	8169.43	3.37032	10.6804
HNRNPK	30835.5	1.95959	10.7943	25667.4	2.00678	10.8	5168.1	1.73923	10.7648
HNRNPL	50546.5	17.0807	9.45754	40181.2	18.6981	9.45754	10365.2	11.3002	9.45754
HNRNPLL	32290	3.70802	11.8778	26842	3.8208	11.8778	5448	3.15235	11.8778
HNRNPU	29504	7.96781	13.4717	24100.5	8.17993	13.4717	5403.5	7.12667	13.4717
IGF2BP1	14961	1.2191	11.6663	12712	1.23025	11.6764	2249	1.15607	11.6095
IGF2BP2	41175	2.97491	10.7585	33977	3.09627	10.7585	7198	2.40206	10.7585
IGF2BP3	41175	2.97491	10.1018	33977	3.09627	10.1018	7198	2.40206	10.1018
KHDRBS1	46649.7	8.12259	12.6845	37742.5	8.51075	12.6845	8907.17	6.53518	12.6845
KHDRBS2	45414	3.12283	12.2151	37160	3.25089	12.2151	8254	2.54628	12.2151
KHDRBS3	24049	1.97688	12.2545	19823.5	2.03631	12.2545	4225.5	1.7003	12.2545
KHSRP	29373	2.00151	12.4379	24432.5	2.06033	12.4379	4940.5	1.71243	12.4379
LIN28A	31568.5	1.79307	10.1347	26388.5	1.83967	10.1347	5180	1.56167	10.1347
MATR3	23332	1.50501	12.0688	19712	1.53505	12.0688	3620	1.34144	12.0688
MBNL1	42863	11.2061	9.10381	34513	12.2785	9.10463	8350	7.40153	9.0997
MSI1	9026	1.20773	11.3902	7640	1.21283	11.3902	1386	1.17965	11.3902
NONO	45491.5	5.46318	10.5642	36596	5.8263	10.57	8895.5	4.04452	10.5346
NOVA1	44624.3	12.2738	10.404	35811.3	13.3933	10.3821	8813	8.2456	10.5054
NOVA2	30188.4	4.23046	12.2884	24957.6	4.34159	12.2883	5230.8	3.76476	12.2893
PABPC1	41993	12.4308	11.5967	33749.7	13.3163	11.5967	8243.33	9.08288	11.5967
PABPC3	28316	1.56018	11.8917	23783	1.5929	11.8917	4533	1.38848	11.8917
PABPC4	48530	13.9802	13.706	39003	14.422	13.706	9527	12.1713	13.706
PABPC5	40544	2.71115	12.4518	33359	2.81471	12.4518	7185	2.23034	12.4518
PABPN1	36349	1.87455	11.3068	30489	1.93263	11.3068	5860	1.57235	11.3068
PCBP1	20940.5	2.45505	13.647	17473.4	2.50679	13.6629	3467.07	2.22512	13.5668
PCBP2	21880.4	2.50574	13.7435	18235.9	2.56266	13.7605	3644.57	2.24871	13.6575
PPRC1	17849	3.22035	7.91281	15107	3.23406	7.91453	2742	3.14478	7.9033
PTBP1	50567.5	7.99219	11.7483	40977.3	8.54601	11.7507	9590.27	5.89957	11.7364
PTBP2	56297	3.99309	11.5441	45649	4.15694	11.5441	10648	3.29066	11.5441
PUM1	13435	1.33636	15.7629	11474	1.35132	15.7629	1961	1.24885	15.7629
PUM2	13435	1.33636	15.7629	11474	1.35132	15.7629	1961	1.24885	15.7629
QKI	15105	1.32936	12.5798	12681	1.34863	12.5798	2424	1.22855	12.5798
RALY	41150	2.78663	13.4473	33653	2.90456	13.4473	7497	2.2573	13.4473
RBFOX1	43025.3	2.43828	11.5711	35702.3	2.52104	11.5713	7323	2.03747	11.57
RBFOX2	48218	2.72975	11.5445	39838	2.83242	11.5445	8380	2.24165	11.5445
RBM14	22472.5	2.21956	9.48196	19085.5	2.24557	9.48973	3387	2.07419	9.43824
RBM24	25246	1.55858	11.3287	21398	1.58463	11.3287	3848	1.41372	11.3287
RBM28	15576	1.25161	11.1862	13048	1.26663	11.1862	2528	1.17405	11.1862
RBM3	3852	1.05478	10.559	3329	1.05888	10.559	523	1.02868	10.559
RBM4	45470	4.19527	6.83484	37918	4.35107	6.84072	7552	3.413	6.80532
RBM41	26675	2.06156	12.2342	22318	2.13106	12.2342	4357	1.70553	12.2342
RBM42	14750	1.33925	12.5332	12213	1.3493	12.5332	2537	1.29089	12.5332
RBM46	20909	1.60725	11.6132	17528	1.63898	11.6132	3381	1.44277	11.6132
RBM5	45369	2.36809	10.7719	37607	2.45199	10.7775	7762	1.96251	10.7452
RBM6	28140	1.5693	11.4086	23551	1.5945	11.4086	4589	1.43997	11.4086
RBM8A	14601	2.12684	8.77819	12385	2.11546	8.77976	2216	2.19043	8.76938
RBMS1	17497	1.88187	12.4408	14892	1.90304	12.4408	2605	1.76084	12.4408
RBMS3	18324.5	3.11002	12.3994	15561.5	3.18957	12.3994	2763	2.66563	12.3994
RBMY1A1	65797	8.05847	9.28114	52494	8.61074	9.28114	13303	5.8792	9.28114
SAMD4A	29115	1.61219	10.0225	24879	1.64709	10.0225	4236	1.40722	10.0225
SART3	45622	3.38904	12.7023	37212	3.5595	12.7023	8410	2.63484	12.7023
SFPQ	24864.1	1.7471	10.1652	20775.7	1.7913	10.1833	4088.44	1.53133	10.0671
SNRNP70	20310	1.34505	11.7828	17220	1.36609	11.7828	3090	1.22783	11.7828
SNRPA	23994.7	1.47234	12.3111	20232.7	1.49878	12.3146	3762	1.33004	12.2925
SRSF1	28380.5	1.73181	11.3359	23789.3	1.77487	11.3515	4591.2	1.51105	11.2502
SRSF10	39853.8	2.548	12.0057	32726.2	2.65359	12.0162	7127.67	2.06571	11.9557
SRSF11	60634	4.89509	12.065	49202	5.21954	12.065	11432	3.49869	12.065
SRSF2	25267.1	1.66848	11.9656	21191.6	1.71086	11.9767	4075.5	1.45753	11.9028
SRSF3	9419.75	1.18554	12.771	8128.25	1.19201	12.7732	1291.5	1.14549	12.758
SRSF4	29590	1.89656	14.652	25014.5	1.95513	14.6881	4575.5	1.57594	14.4662
SRSF5	40113.8	3.70155	11.4196	32997	3.90795	11.4484	7116.8	2.82932	11.271
SRSF6	29821	1.79894	11.6944	25062.4	1.84913	11.7232	4758.6	1.53438	11.5458
SRSF7	14750	1.36008	11.9662	12657.4	1.37749	11.982	2092.56	1.25241	11.8708
SRSF9	56875.7	6.78966	8.78682	45767.7	7.2867	8.78682	11108	4.84404	8.78682
TARDBP	15285.5	1.26599	12.7607	12898	1.28191	12.7607	2387.5	1.17958	12.7607
TIA1	47517.6	7.54224	12.0442	38350.5	8.04577	12.0511	9167.12	5.61251	12.0138
TIAL1	43546.4	6.86393	12.96	35274.7	7.28791	12.9924	8271.7	5.2125	12.8078
TRA2B	27982.8	2.1773	14.349	23119.2	2.26248	14.3625	4863.6	1.79479	14.2817
TUT1	3636	1.07013	11.1145	3250	1.07446	11.1145	386	1.03368	11.1145
U2AF2	42383	3.0298	13.1463	34629	3.16997	13.1463	7754	2.40379	13.1463
YBX1	47985.2	10.0875	10.5352	38742	11.0315	10.5352	9243.25	6.64431	10.5352
YBX2	28405	1.94064	11.3245	23688	1.98307	11.3245	4717	1.72758	11.3245
YTHDC1	32758	2.43244	7.45767	27123	2.51078	7.45767	5635	2.05537	7.45767
ZC3H10	20283	1.56466	9.39736	17485	1.59325	9.39736	2798	1.38599	9.39736
ZCRB1	11735	1.27934	13.1347	9914	1.29544	13.1345	1821	1.19165	13.1361
ZFP36	27506.5	2.20485	16.3376	22859	2.25327	16.3594	4647.5	1.97087	16.2322
ZNF638	7572	1.09971	10.6888	6591	1.1059	10.6888	981	1.0581	10.6888
ZRANB2	13129	1.19255	9.01993	11267	1.20378	9.01993	1862	1.1246	9.01993
NCL	16060	1.24533	-0.37289	13592	1.25993	-0.337959	2468	1.16491	-0.565262
